# Tuning of liver circadian transcriptome rhythms by thyroid hormone state in male mice

**DOI:** 10.1101/2023.09.23.559037

**Authors:** Leonardo Vinícius Monteiro de Assis, Lisbeth Harder, José Thalles Lacerda, Rex Parsons, Meike Kaehler, Ingolf Cascorbi, Inga Nagel, Oliver Rawashdeh, Jens Mittag, Henrik Oster

## Abstract

Thyroid hormones (THs) are important regulators of systemic energy metabolism. In the liver, they stimulate lipid and cholesterol turnover and increase systemic energy bioavailability. It is still unknown how the TH state interacts with the circadian clock, another important regulator of energy metabolism. We addressed this question using a mouse model of hypothyroidism and performed circadian analyses. Low TH levels decreased locomotor activity, food intake, and body temperature mostly in the active phase. Concurrently, liver transcriptome profiling showed only subtle effects compared to elevated TH conditions. Comparative circadian transcriptome profiling revealed alterations in mesor, amplitude, and phase of transcript levels in the livers of low-TH mice. Genes associated with cholesterol uptake, biosynthesis, and bile acid secretion showed reduced mesor. Increased and decreased cholesterol levels in the serum and liver were identified, respectively. Combining data from low- and high-TH conditions allowed the identification of 516 genes with mesor changes as molecular markers of the liver TH state. These genes participate in many known TH-associated processes. We further explored these genes and created a unique expression panel that can assess liver TH state in a time-of-day dependent manner. Our findings suggest that the liver has a low TH state under physiological conditions. Circadian profiling reveals genes as potential markers of liver TH state in one-time point studies.
