## Supplementary file 1 for "Tuning of liver circadian transcriptome rhythms by thyroid hormone state in male mice"

### Sheet: Summary
Supplementary File 1
Sheet 1 - Rhythmic analyzes of serum T3 and T4

### Sheet: Sheet1
ID	Presence of rhythmicity (p-value) for CON	Presence of rhythmicity (p-value) for MMI	CON mesor estimate	MMI mesor estimate	Mesor difference estimate	P-value for mesor difference	CON amplitude estimate	MMI amplitude estimate	Amplitude difference estimate	P-value for amplitude difference	CON peak time hours	MMI peak time hours	Phase difference estimate	P-value for difference in phase	Shared period estimate	Change for Amplitude	Change for Phase	Change for Mesor
T3	0.00164879	0.00969553	1.34181	0.822422	-0.519391	1.47e-08	0.256295	0.234876	-0.0214194	0.850234	23.1788	17.6865	-5.49236	0.00253387	24	NO CHANGE	ADVANCE	DOWN
T4	0.15716	0.251758	5.13748	1.04166	-4.09583	1.14e-18	0.572481	0.219857	-0.352624	0.422438	5.99096	13.6625	7.67158	0.213857	24	NO CHANGE	NO CHANGE	DOWN
